# Cis-Regulatory Element and Transcription Factor Circuitry Required for Cell-Type Specific Expression of FOXP3

**DOI:** 10.1101/2024.08.30.610436

**Authors:** Jennifer M. Umhoefer, Maya M. Arce, Sean Whalen, Rama Dajani, Laine Goudy, Sivakanthan Kasinathan, Julia A. Belk, Wenxi Zhang, Royce Zhou, Sanjana Subramanya, Rosmely Hernandez, Carinna Tran, Nikhita Kirthivasan, Jacob W. Freimer, Cody T. Mowery, Vinh Nguyen, Mineto Ota, Benjamin G. Gowen, Dimitre R. Simeonov, Gemma L. Curie, Zhongmei Li, Jacob E. Corn, Howard Y. Chang, Luke A. Gilbert, Ansuman T. Satpathy, Katherine S. Pollard, Alexander Marson

## Abstract

FOXP3 is a lineage-defining transcription factor (TF) for immune-suppressive regulatory T cells (Tregs). While mice exclusively express FOXP3 in Tregs, humans also transiently express FOXP3 in stimulated conventional CD4+ T cells (Tconvs). Mechanisms governing these distinct expression patterns remain unknown. Here, we performed CRISPR screens tiling the *FOXP3* locus and targeting TFs in human Tregs and Tconvs to discover cis-regulatory elements (CREs) and trans-regulators of FOXP3. Tconv FOXP3 expression depended on a subset of Treg CREs and Tconv-selective positive (TcNS+) and negative (TcNS-) CREs. The CREs are occupied and regulated by TFs we identified as critical regulators of FOXP3. Finally, mutagenesis of murine TcNS- revealed that it is critical for restriction of FOXP3 expression to Tregs. We discover CRE and TF circuitry controlling FOXP3 expression and reveal evolution of mechanisms regulating a gene indispensable to immune homeostasis.

**Highlights:**

- Comprehensive CRISPR maps of CREs and TFs controlling FOXP3 in human Tregs and Tconvs
- Key TFs that control FOXP3 directly occupy and regulate CREs forming TF-CRE circuits
- A previously unknown negative CRE stringently restricts FOXP3 to Tregs in mice
