## Supplementary material for "Cis-Regulatory Element and Transcription Factor Circuitry Required for Cell-Type Specific Expression of FOXP3": Table S11

### Sheet: TableS11
Table S11. Antibodies used in ChIP-seq.
Target	Species/Isotype/Clone	Vendor	Cat. No.	µg per IP
FOXP3	Goat IgG polyclonal	Novus	NB600-242	5
YBX1	Rabbig IgG monoclonal, 9J7M4	Thermo/Invitrogen	MA5-42819	5
SRF	Rat IgG2a monoclonal	ActiveMotif	61385	10
SATB1	Rabbit IgG monoclonal	Abcam	Ab109122	1.2
H3K27ac	Mouse IgG monoclonal	EpiCypher	13-0045	4
