## Supplementary material for "Cis-Regulatory Element and Transcription Factor Circuitry Required for Cell-Type Specific Expression of FOXP3": Table S12

### Sheet: TableS12
ID	Sequence	Experiment	Species	Target	Source
gJ_1	CCTGCCTCACCTCACACTCG	TFScreen_Validation	Human	CBFB	Brunello
gJ_2	GCCGACTTACGATTTCCGAG	TFScreen_Validation	Human	CBFB	Brunello
gJ_3	AGTTCATCGACAACAAGCTG	TFScreen_Validation	Human	SRF	Brunello
gJ_4	TCTGTTGTGGGGTCTGAACG	TFScreen_Validation	Human	SRF	Brunello
gJ_5	CCTCGAACTGCACCATAGGT	TFScreen_Validation	Human	USP22	Brunello
gJ_6	TGGGGCTCTGCATCTCACAG	TFScreen_Validation	Human	USP22	Brunello
gJ_7	AGATCCACCAGGATGGCACG	TFScreen_Validation	Human	TUBB	Brunello
gJ_8	CTGCATTCCAGGTCAGTCTG	TFScreen_Validation	Human	TUBB	Brunello
gJ_9	CAGCATTCGGTAGACCCTGA	TFScreen_Validation	Human	IRF2	Brunello
gJ_10	GGATGCATGCGGCTAGACAT	TFScreen_Validation	Human	IRF2	Brunello
gJ_11	CCACGTGCGAGTGCACACGA	TFScreen_Validation	Human	MTF1	Brunello
gJ_12	GCACATTCGAACTCATACAG	TFScreen_Validation	Human	MTF1	Brunello
gJ_13	GGCGGGGACAAGAAGGTCAT	TFScreen_Validation	Human	YBX1	Brunello
gJ_14	GTCTTGCAGGAATGACACCA	TFScreen_Validation	Human	YBX1	Brunello
gJ_15	AGCTGGCAGACCACAAACTG	TFScreen_Validation	Human	PTEN	Brunello
gJ_16	CCAATTCAGGACCCACACGA	TFScreen_Validation	Human	PTEN	Brunello
gJ_17	TAGGTGTTGATACGAGCCCA	TFScreen_Validation	Human	SATB1	Brunello
gJ_18	TATTCATAGATCTACTGACA	TFScreen_Validation	Human	SATB1	Brunello
gJ_19	ACCGGCAGCGTCAAACACCC	TFScreen_Validation	Human	TFDP1	Brunello
gJ_20	ATGACCAGAAAAACATAAGA	TFScreen_Validation	Human	TFDP1	Brunello
gJ_21	AGATATTGACCATGAGACAG	TFScreen_Validation	Human	YY1	Brunello
gJ_22	GGAGACCATCGAGACCACAG	TFScreen_Validation	Human	YY1	Brunello
gJ_23	CCTCAGTTGGCAAGGTACCT	TFScreen_Validation	Human	MBD2	Brunello
gJ_24	CGAAAATCTGGGCTAAGTGC	TFScreen_Validation	Human	MBD2	Brunello
gJ_25	GAGGCAAAAAGAAATCCCCA	TFScreen_Validation	Human	DNMT1	Brunello
gJ_26	GCTCTACTGGAGCGACGAGG	TFScreen_Validation	Human	DNMT1	Brunello
gJ_27	CATACACCATGTCCATAGAG	TFScreen_Validation	Human	FOXP1	Brunello
gJ_28	GCCTTCTGACAATTCAGCCC	TFScreen_Validation	Human	FOXP1	Brunello
gJ_29	AATCTCCCTCAGAAAAAACG	TFScreen_Validation	Human	E2F3	Brunello
gJ_30	GTGGATGCCTTCCAGAACGT	TFScreen_Validation	Human	E2F3	Brunello
gJ_31	ACCCAGGCATCATCCGACAA	TFScreen_Validation	Human	FOXP3	Brunello
gJ_32	CCTACTTAGGCACTGCCAGG	TFScreen_Validation	Human	FOXP3	Brunello
gJ_33	GGGAAAGATGGTCACCGACG	TFScreen_Validation	Human	EGR2	Brunello
gJ_34	GTCTGACAACATCTACCCGG	TFScreen_Validation	Human	EGR2	Brunello
gJ_35	TAGGAGGCCAAAAGACACGG	TFScreen_Validation	Human	VARS2	Brunello
gJ_36	TTCCTGCATGATCTGAACCA	TFScreen_Validation	Human	VARS2	Brunello
gJ_37	CCAGCAGCTCGCTCACGCCG	TFScreen_Validation	Human	BCL11B	Brunello
gJ_38	CCGCCATGGACTTCTCGCGG	TFScreen_Validation	Human	BCL11B	Brunello
gJ_39	CTTACTAATGAAGTAATCCG	TFScreen_Validation	Human	ETS1	Brunello
gJ_40	GGTCTCGGAGAATGACCGAG	TFScreen_Validation	Human	ETS1	Brunello
gJ_41	ACAGGTTGCCCCACGCGTTG	TFScreen_Validation	Human	FOXO1	Brunello
gJ_42	GGTGGCGCAAACGAGTAGCA	TFScreen_Validation	Human	FOXO1	Brunello
gJ_43	AGGTACCCTCCGACCCACCA	TFScreen_Validation	Human	GATA3	Brunello
gJ_44	CAGGGAGTGTGTGAACTGTG	TFScreen_Validation	Human	GATA3	Brunello
gJ_45	CCTCTAAGGTTTGCTTACGA	TFScreen_Validation	Human	AAVS1	NA
gJ_46	GGACGCACCATTCTCACAAA	TFScreen_Validation	Human	AAVS1	NA
gJ_47	TAAGCAAACCTTAGAGGTTC	TFScreen_Validation	Human	AAVS1	NA
gJ_48	GTCACCAATCCTGTCCCTAG	CisScreen_Validation; TFScreen_Validation	Human	AAVS1	NA
gJ_49	GGGGCCACTAGGGACAGGAT	CisScreen_Validation; TFScreen_Validation	Human	AAVS1	NA
gJ_50	GGGACCACCTTATATTCCCA	CisScreen_Validation; TFScreen_Validation	Human	AAVS1	NA
gJ_57	ccaagatcaaggtgttgcca	CisScreen_Validation	Human	Tile 3	Custom
gJ_58	aacaaagtaccacaactgag	CisScreen_Validation	Human	Tile 4	Custom
gJ_59	TCTTCAAATAGTATAACACC	CisScreen_Validation	Human	Tile 3	Custom
gJ_60	TCTCAAAACCACAGACTGTG	CisScreen_Validation	Human	Tile 4	Custom
gJ_61	tggtataagaacagatactg	CisScreen_Validation	Human	Tile 5	Custom
gJ_62	aagagactagaagccaacat	CisScreen_Validation	Human	Tile 6	Custom
gJ_63	aatgtccaacaatcggcact	CisScreen_Validation	Human	Tile 5, 7	Custom
gJ_64	CTGTTCACCCTAGTAGCAGG	CisScreen_Validation	Human	Tile 6, 8	Custom
gJ_65	GTACATCCCACTGTACCAGA	CisScreen_Validation	Human	Tile 7, 9	Custom
gJ_66	ATTTCTTCCCCTCACCACAG	CisScreen_Validation	Human	Tile 8, 10	Custom
gJ_67	ATCCTCACGATGAACCCCAG	CisScreen_Validation	Human	Tile 9, 11	Custom
gJ_68	GTTGAATAGAGTGCCTGCTG	CisScreen_Validation	Human	Tile 10, 12	Custom
gJ_69	CAGGTGTTTAACAGATGTCA	CisScreen_Validation	Human	Tile 11, 13	Custom
gJ_70	TATAGTCCAGTATAGAGGGG	CisScreen_Validation	Human	Tile 12, 14	Custom
gJ_71	tgaatgctgagtgtacaatg	CisScreen_Validation	Human	Tile 13, 15	Custom
gJ_72	GTATGAATGGATGTGTTCAG	CisScreen_Validation	Human	Tile 14, 16	Custom
gJ_73	TGAAGGCCTAGACCACACCT	CisScreen_Validation	Human	Tile 15, 17	Custom
gJ_74	GGTGGAGCTAGCCAATACGA	CisScreen_Validation	Human	Tile 16, 18	Custom
gJ_75	GATGAAGACAAGTATTGCAG	CisScreen_Validation	Human	Tile 17, 19	Custom
gJ_76	CGGGCGGCAGCGAAAATGTG	CisScreen_Validation	Human	Tile 18	Custom
gJ_77	GTGCGCTATGAGACCCCTGA	CisScreen_Validation	Human	Tile 19	Custom
gJ_78	tcagatccattctctccgtg	CisScreen_Validation	Human	Tile 22, 23	Custom
gJ_79	tgtctcccctctactaaatg	CisScreen_Validation	Human	Tile 24	Custom
gJ_80	ACTGTCGCATCTTACAGACA	CisScreen_Validation	Human	Tile 25	Custom
gJ_81	TGTTAGGAACCACAGACCTG	CisScreen_Validation	Human	Tile 22	Custom
gJ_82	cacagtgctaggTTCCAGCA	CisScreen_Validation	Human	Tile 23, 25	Custom
gJ_83	AGTGGTCCTAAGATGTCACA	CisScreen_Validation	Human	Tile 24	Custom
gJ_84	ccccctccaaatttccattg	CisScreen_Validation	Human	Tile 26	Custom
gJ_85	GATAACGCTGACTTTCCGGG	CisScreen_Validation	Human	Tile 27	Custom
gJ_86	CCAGCCCCACAAGTACCACG	CisScreen_Validation	Human	Tile 26, 28	Custom
gJ_87	CCCCTCTCATTGACACACCA	CisScreen_Validation	Human	Tile 27	Custom
gJ_88	ACTTGAATCAGAATACTACA	CisScreen_Validation	Human	Tile 28	Custom
gJ_89	GAAACAGCTCTCAAGTGGAG	CisScreen_Validation	Human	Tile 1, 2	Custom
gJ_90	gagggggcagctgaatacgg	CisScreen_Validation	Human	Tile 2	Custom
gJ_91	GCCAACCCCATTATACAGAA	CisScreen_Validation	Human	Tile 1	Custom
gJ_92	caatgacatagtgTGGACCA	CisScreen_Validation	Human	Tile 20, 21	Custom
gJ_93	TGACCAAGCGTATACATACA	CisScreen_Validation	Human	Tile 20	Custom
gJ_94	gtagttaaatgcgttggcca	CisScreen_Validation	Human	Tile 21	Custom
gJ_95	ACCCAGGCATCATCCGACAA	CisScreen_Validation	Human	FOXP3	Brunello
gJ_96	CCCACCCACAGGGATCAACG	CisScreen_Validation	Human	FOXP3	Brunello
gJ_97	CCTACTTAGGCACTGCCAGG	CisScreen_Validation	Human	FOXP3	Brunello
gJ_98	GAGGGTGCCACCATGACTAG	CisScreen_Validation	Human	FOXP3	Brunello
gJ_99	CCACACCCACTGATGCCGAA	CisScreen_Validation	Human	PPP1R3F	Brunello
gJ_100	CTCACTCGATACTCCCCATG	CisScreen_Validation	Human	PPP1R3F	Brunello
gJ_101	GGTAAAACCCCCCGCCAGCG	CisScreen_Validation	Human	PPP1R3F	Brunello
gJ_102	TGTTCGCCGACGAGGCCTTG	CisScreen_Validation	Human	PPP1R3F	Brunello
gJ_103	gagcCACAGCCTGAGTGCCA	TcNSm_Mouse	Mouse	TcNS-	Custom
gJ_104	GTGCGCTATGAGACCCCCGA	TcNSm_Mouse	Mouse	TcNS-	Custom
gJ_105	TCAGCCTCCTCACCCGACGA	TcNSm_Mouse	Mouse	TcNS-	Custom
gJ_106	GCGCGCCATATcggcggcgg	TcNSm_Mouse	Mouse	TcNS-	Custom
gJ_107	GTGGGAAAGTCTGAGCACGA	TcNSm_Mouse	Mouse	TcNS-	Custom
gJ_108	ggggAGCACTAAGGCATGTG	TcNSm_Mouse	Mouse	TcNS-	Custom
gJ_109	GGTAGCCCAACCGTCGTGTG	TcNSm_Mouse	Mouse	TcNS-	Custom
gJ_110	CAGGTAAAACCCCCCGCCAG	TcNSm_Mouse	Mouse	TcNS-	Custom
gJ_111	CCGCAGCGGTGGCTCCACAG	TcNSm_Mouse	Mouse	TcNS-	Custom
gJ_112	TACAAGCAATGGGGGCAACG	TcNSm_Mouse	Mouse	TcNS-	Custom
gJ_113	GCACCTACACTACCATCCGT	TcNSm_Mouse	Mouse	TcNS-	Custom
gJ_114	TTGGTCACAATAAGGCTGGG	TcNSm_Mouse	Mouse	TcNS-	Custom
gJ_115	GGACCTCAAACTGTTAACCG	TcNSm_Mouse	Mouse	E2F3	Brie
gJ_116	ACGCGGTATGATACGTCCCT	TcNSm_Mouse	Mouse	E2F3	Brie
gJ_117	GTGGTGCGGATTATAAGGGG	TcNSm_Mouse	Mouse	EGR2	Brie
gJ_118	CAGATGAACGGAGTGGCGGG	TcNSm_Mouse	Mouse	EGR2	Brie
gJ_119	AAGTGGATGACAGAGTTGGG	TcNSm_Mouse	Mouse	TFDP1	Brie
gJ_120	CCTTCATGGAGAAATGCCGC	TcNSm_Mouse	Mouse	TFDP1	Brie
gJ_121	GAGGACGCCCGCGCGTGGGC	TcNSm_Mouse	Mouse	EGR2_motif1	Custom
gJ_122	TGAGGACGCCCGCGCGTGGG	TcNSm_Mouse	Mouse	EGR2_motif2	Custom
gJ_123	CCTTCCATCCCGCCCACGCG	TcNSm_Mouse	Mouse	EGR2_motif3	Custom
gJ_124	gcagcagagaactcccagaa	TcNSm_Mouse	Mouse	Rosa26	Custom
gJ_125	ACTCCAGTCTTTCTAGAAGA	TcNSm_Mouse	Mouse	Rosa26	Custom
gJ_126	GACCTCCATCGCGCACTCCG	TcNSm_Mouse	Mouse	Rosa26	Custom
